# Intra-host Variation and Evolutionary Dynamics of SARS-CoV-2 Population in COVID-19 Patients

**DOI:** 10.1101/2020.05.20.103549

**Authors:** Yanqun Wang, Daxi Wang, Lu Zhang, Wanying Sun, Zhaoyong Zhang, Weijun Chen, Airu Zhu, Yongbo Huang, Fei Xiao, Jinxiu Yao, Mian Gan, Fang Li, Ling luo, Xiaofang Huang, Yanjun Zhang, Sook-san Wong, Xinyi Cheng, Jingkai Ji, Zhihua Ou, Minfeng Xiao, Min Li, Jiandong Li, Peidi Ren, Ziqing Deng, Huanzi Zhong, Huanming Yang, Jian Wang, Xun Xu, Tie Song, Chris Ka Pun Mok, Malik Peiris, Nanshan Zhong, Jingxian Zhao, Yimin Li, Junhua Li, Jincun Zhao

## Abstract

As of middle May 2020, the causative agent of COVID-19, SARS-CoV-2, has infected over 4 million people with more than 300 thousand death as official reports^1,2^. The key to understanding the biology and virus-host interactions of SARS-CoV-2 requires the knowledge of mutation and evolution of this virus at both inter- and intra-host levels. However, despite quite a few polymorphic sites identified among SARS-CoV-2 populations, intra-host variant spectra and their evolutionary dynamics remain mostly unknown. Here, using deep sequencing data, we achieved and characterized consensus genomes and intra-host genomic variants from 32 serial samples collected from eight patients with COVID-19. The 32 consensus genomes revealed the coexistence of different genotypes within the same patient. We further identified 40 intra-host single nucleotide variants (iSNVs). Most (30/40) iSNVs presented in single patient, while ten iSNVs were found in at least two patients or identical to consensus variants. Comparison of allele frequencies of the iSNVs revealed genetic divergence between intra-host populations of the respiratory tract (RT) and gastrointestinal tract (GIT), mostly driven by bottleneck events among intra-host transmissions. Nonetheless, we observed a maintained viral genetic diversity within GIT, showing an increased population with accumulated mutations developed in the tissue-specific environments. The iSNVs identified here not only show spatial divergence of intra-host viral populations, but also provide new insights into the complex virus-host interactions.
