## Supplemental Table S1 for "Intra-host Variation and Evolutionary Dynamics of SARS-CoV-2 Population in COVID-19 Patients"

### Sheet: TableS1
Patient number	Gender1	Age	Sample type	Collection date (month, day) in 2020	City, Country	Receiving mechanical ventilation2	Direct contact with confirmed cases3
P01	M	78	nasal swab, throat swab, sputum, feces, urine, anal swab, gastric mucosa	0207,0127,0129,0201	Zhuhai, China	Y	NA
P06	M	49	nasal swab, throat swab, sputum,feces	0205,0208,0214,0217	Guangzhou, China	Y	Y
P08	M	61	sputum,feces	0205,0211,0217,0220,0226	Guangzhou, China	Y	Y
P10	M	72	nasal swab, throat swab, sputum, gastric mucus,anal swab,feces	0205,0208,0211,0214,0217,0223,0226	Guangzhou, China	Y	Y
P13	M	79	nasal swab, throat swab, sputum,feces,urine	0208,0211,0214,0217,0220,0226	Guangzhou, China	Y	Y
P14	F	72	nasal swab,throat swab, sputum	0208,0211,0220	Guangzhou, China	Y	Y
P15	F	25	sputum	0209	Guangzhou, China	N	NA
P62	M	28	throat swab, anal swab	0203,0207	Yangjiang, China	N	Y
1Gender: M male, F female 2Receiving mechanical ventilation Y yes, N no 3Direct contact with confirmed cases Y yes, N no, NA not available This table contianed 62 samples
ID	Patient	Collection date	First Symptom date	Days Post Sympotom	Severity	Gender	Age	IgG	IgM	City	Sample type	CT	NGS reads	Reads of SARS-CoV-2	RPM	Depth of meta	Depth pf capture
Control01	NA	NA	NA	NA	NA	NA	NA	NA	NA	NA	NA	NA	787909016	2	0.00253836	NA	NA
Control02	NA	NA	NA	NA	NA	NA	NA	NA	NA	NA	NA	NA	766508616	0	0	NA	NA
P01A0129	P01	2020-01-29	2020-01-11	18	Severe	Male	78	0.119	0.089	Zhuhai	Anal swab	23	1738729181	20964907	12057.6	4927.3	6389.15
P01A0207	P01	2020-02-07	2020-01-11	27	Severe	Male	78	0.302	0.068	Zhuhai	Anal swab	25	1857187793	16036803	8634.99	1316.67	3158.59
P01F0201	P01	2020-02-01	2020-01-11	21	Severe	Male	78	0.256	0.071	Zhuhai	Feces	16	1175955177	101697155	86480.5	4881.01	5582.92
P01G0129	P01	2020-01-29	2020-01-11	18	Severe	Male	78	0.119	0.089	Zhuhai	Gastric Mucosa	32	948000283	4071	4.2943	12.9592	7.08524
P01N0127	P01	2020-01-27	2020-01-11	16	Severe	Male	78	0.101	0.116	Zhuhai	Nasal swab	31	1250299310	10860.5	8.68632	22.285	14.3278
P01N0129	P01	2020-01-29	2020-01-11	18	Severe	Male	78	0.119	0.089	Zhuhai	Nasal swab	27	2252585636	27953	12.4093	105.974	86.3854
P01N0201	P01	2020-02-01	2020-01-11	21	Severe	Male	78	0.256	0.071	Zhuhai	Nasal swab	27	1677091773	55415	33.0423	154.618	105.016
P01N0207	P01	2020-02-07	2020-01-11	27	Severe	Male	78	0.302	0.068	Zhuhai	Nasal swab	26	1748613125	619945	354.535	1176.98	1690.07
P01S0129	P01	2020-01-29	2020-01-11	18	Severe	Male	78	0.119	0.089	Zhuhai	Sputum	30	1779189000	3174	1.78396	9.23656	14.4287
P01T0127	P01	2020-01-27	2020-01-11	16	Severe	Male	78	0.101	0.116	Zhuhai	Thraot swab	31	1773913725	10345	5.83174	18.8831	20.414
P01T0129	P01	2020-01-29	2020-01-11	18	Severe	Male	78	0.119	0.089	Zhuhai	Thraot swab	26	1754463740	269474	153.593	430.443	368.904
P01T0201	P01	2020-02-01	2020-01-11	21	Severe	Male	78	0.256	0.071	Zhuhai	Thraot swab	30	2146367347	36821	17.155	68.8693	17.3094
P01T0207	P01	2020-02-07	2020-01-11	27	Severe	Male	78	0.302	0.068	Zhuhai	Thraot swab	28	2043669325	4376	2.14125	16.5724	29.2212
P01U0127	P01	2020-01-27	2020-01-11	16	Severe	Male	78	0.101	0.116	Zhuhai	Urine	33	1063785993	14947.5	14.0512	28.5219	2343.78
P01U0201	P01	2020-02-01	2020-01-11	21	Severe	Male	78	0.256	0.071	Zhuhai	Urine	32	1372525655	172	0.125316	0.498445	1.55261
P01U0207	P01	2020-02-07	2020-01-11	27	Severe	Male	78	0.302	0.068	Zhuhai	Urine	30	1662408454	93.5	0.0562437	0.247567	4.22906
P06F0217	P06	2020-02-17	2020-01-22	26	Severe	Male	49	1.087	0.381	Guangzhou	Feces	29	1166814951	963.5	0.825752	4.62406	4.46984
P06N0205	P06	2020-02-05	2020-01-22	14	Severe	Male	49	0.325	0.628	Guangzhou	Nasal swab	31	1658119818	11612.5	7.00341	13.1423	38.6419
P06N0214	P06	2020-02-14	2020-01-22	23	Severe	Male	49	0.832	0.477	Guangzhou	Nasal swab	32	1201518516	72025	59.945	34.2945	74.5566
P06S0208	P06	2020-02-08	2020-01-22	17	Severe	Male	49	0.562	0.853	Guangzhou	Sputum	32	1546234913	1.11158e+06	718.898	324.6	537.968
P06T0205	P06	2020-02-05	2020-01-22	14	Severe	Male	49	0.325	0.628	Guangzhou	Thraot swab	30	1844143174	8114.5	4.40015	16.16	33.6156
P08F0211	P08	2020-02-11	2020-01-20	22	Severe	Male	61	1.379	0.074	Guangzhou	Feces	24	1154648581	52433955	45411.2	6168.68	10603.5
P08F0217	P08	2020-02-17	2020-01-20	28	Severe	Male	61	1.213	0.067	Guangzhou	Feces	22	433361352	85180974	196559	7905.8	11220.4
P08F0220	P08	2020-02-20	2020-01-20	31	Severe	Male	61	1.022	0.065	Guangzhou	Feces	22	951502157	2178600	2289.64	3971.21	8890.22
P08F0226	P08	2020-02-26	2020-01-20	37	Severe	Male	61	0.984	0.065	Guangzhou	Feces	31	1230292529	393228	319.622	579.898	1024.94
P08S0205	P08	2020-02-05	2020-01-20	16	Severe	Male	61	0.325	0.628	Guangzhou	Sputum	32	1544896158	3032	1.96259	1.07039	4.87551
P10A0208	P10	2020-02-08	2020-01-25	14	Severe	Male	72	1.721	2.951	Guangzhou	Anal swab	30	1767152510	103784	58.7295	318.657	568.184
P10F0217	P10	2020-02-17	2020-01-25	23	Severe	Male	61	2.242	2.356	Guangzhou	Feces	28	1210063401	11564.5	9.55694	52.6183	103.059
P10G0205	P10	2020-02-05	2020-01-24	12	Severe	Male	72	0.703	0.36	Guangzhou	Gastric Mucosa	31	1800886507	6234	3.46163	1.30491	260.109
P10N0205	P10	2020-02-05	2020-01-24	12	Severe	Male	72	0.703	0.36	Guangzhou	Nasal swab	23	1669092721	1.12879e+06	676.29	1796.85	2368.26
P10N0208	P10	2020-02-08	2020-01-24	15	Severe	Male	72	1.721	2.951	Guangzhou	Nasal swab	26	1609367415	7275402	4520.66	1983.49	NA
P10N0211	P10	2020-02-11	2020-01-24	18	Severe	Male	72	2.003	2.959	Guangzhou	Nasal swab	31	888264910	571436	643.317	145.083	168.333
P10N0214	P10	2020-02-14	2020-01-24	21	Severe	Male	72	1.952	2.756	Guangzhou	Nasal swab	32	1131106992	15377.5	13.5951	34.923	52.1185
P10N0226	P10	2020-02-26	2020-01-24	33	Severe	Male	72	2.015	1.457	Guangzhou	Nasal swab	36	858747267	584	0.68006	2.75879	24.1068
P10S0205	P10	2020-02-05	2020-01-24	12	Severe	Male	72	0.703	0.36	Guangzhou	Sputum	21	1578573142	7489563	4744.51	3223.14	NA
P10S0208	P10	2020-02-08	2020-01-24	15	Severe	Male	72	1.721	2.951	Guangzhou	Sputum	28	1686327305	2660458	1577.66	1388.57	2014.26
P10T0205	P10	2020-02-05	2020-01-24	12	Severe	Male	72	0.703	0.36	Guangzhou	Thraot swab	24	1496534391	4.7904e+06	3201	1161.38	1358.73
P10T0208	P10	2020-02-08	2020-01-24	15	Severe	Male	72	1.721	2.951	Guangzhou	Thraot swab	31	1588825901	141905	89.3144	89.3253	136.796
P10T0211	P10	2020-02-11	2020-01-24	18	Severe	Male	72	2.003	2.959	Guangzhou	Thraot swab	26	1223648580	171461	140.123	437.088	640.674
P10T0214	P10	2020-02-14	2020-01-24	21	Severe	Male	72	1.952	2.756	Guangzhou	Thraot swab	26	1518637021	6191	4.07668	15.0837	8.45813
P10T0223	P10	2020-02-23	2020-01-24	30	Severe	Male	72	1.536	2.037	Guangzhou	Thraot swab	32	918832899	290	0.315618	0.414841	4.81844
P13F0220	P13	2020-02-20	2020-01-29	22	Severe	Male	79	1.996	0.216	Guangzhou	Feces	32	1243504915	47848.5	38.4787	69.0941	74.0093
P13F0226	P13	2020-02-26	2020-01-29	28	Severe	Male	79	2.147	0.216	Guangzhou	Feces	32	1153149479	2632	2.28244	16.098	279.443
P13N0208	P13	2020-02-08	2020-01-29	10	Severe	Male	79	0.404	0.073	Guangzhou	Nasal swab	18	1547648648	85316930	55126.8	16921.5	NA
P13N0211	P13	2020-02-11	2020-01-29	13	Severe	Male	79	1.464	0.142	Guangzhou	Nasal swab	25	1272581467	4024885	3162.77	3964.75	4504.28
P13N0214	P13	2020-02-14	2020-01-29	16	Severe	Male	79	1.863	0.141	Guangzhou	Nasal swab	22	1325435918	4029165	3039.88	5139.68	7334.58
P13N0226	P13	2020-02-26	2020-01-29	28	Severe	Male	79	2.147	0.216	Guangzhou	Nasal swab	37	1480064559	480.5	0.324648	2.4757	15.0519
P13S0208	P13	2020-02-08	2020-01-29	10	Severe	Male	79	0.404	0.073	Guangzhou	Sputum	23	8709158	4250000	488000	2629.83	18043.9
P13T0208	P13	2020-02-08	2020-01-29	10	Severe	Male	79	0.404	0.073	Guangzhou	Thraot swab	24	1647198588	3365330	2043.06	1357.75	NA
P13T0211	P13	2020-02-11	2020-01-29	13	Severe	Male	79	1.464	0.142	Guangzhou	Thraot swab	24	1228778251	23122800	18817.7	4306.33	8303.02
P13T0214	P13	2020-02-14	2020-01-29	16	Severe	Male	79	1.863	0.141	Guangzhou	Thraot swab	27	1290791513	377222	292.241	270.6	276.451
P13T0217	P13	2020-02-17	2020-01-29	19	Severe	Male	79	1.796	0.192	Guangzhou	Thraot swab	32	952123765	41648.5	43.7427	104.175	119.586
P13T0226	P13	2020-02-26	2020-01-29	28	Severe	Male	79	2.147	0.216	Guangzhou	Thraot swab	36	981185216	1975.5	2.01338	7.47412	21.7505
P13U0226	P13	2020-02-26	2020-01-29	28	Severe	Male	79	2.147	0.216	Guangzhou	Urine	32	997721730	37	0.0370845	0.0334549	11.4064
P14N0208	P14	2020-02-08	2020-01-22	17	Severe	Female	72	0.61	0.666	Guangzhou	Nasal swab	32	1805428183	9135.5	5.06002	20.817	16.6348
P14S0208	P14	2020-02-08	2020-01-22	17	Severe	Female	72	0.61	0.666	Guangzhou	Sputum	32	1481162934	567266	382.987	275.776	NA
P14T0208	P14	2020-02-08	2020-01-22	17	Severe	Female	72	0.61	0.666	Guangzhou	Thraot swab	31	1472367342	25775.5	17.5062	31.7166	22.7979
P14T0211	P14	2020-02-11	2020-01-22	20	Severe	Female	72	0.863	0.546	Guangzhou	Thraot swab	32	1362528226	3638	2.67004	12.6188	7.64253
P14T0220	P14	2020-02-20	2020-01-22	29	Severe	Female	72	1.415	0.354	Guangzhou	Thraot swab	31	931873670	778	0.834877	2.27738	2.61624
P15S0209	P15	2020-02-09	2020-02-04	5	Mild	Female	25	0.071	0.135	Guangzhou	Sputum	32	1525281010	3819	2.5038	15.6013	29.2361
P62A0203	P62	2020-02-03	2020-01-21	13	Mild	Male	28	0.556	0.126	Yangjiang	Anal swab	32	1441227651	3306	2.29388	1.06139	0.868556
P62T0207	P62	2020-02-07	2020-01-21	17	Mild	Male	28	0.656	0.091	Yangjiang	Thraot swab	31	1704940190	390574	229.084	207.261	366.871
