## Supplemental Table S2 for "Intra-host Variation and Evolutionary Dynamics of SARS-CoV-2 Population in COVID-19 Patients"

### Sheet: TableS2
Sample ID	BGI ID	Severity	No. of SNP (non-synon/synon)	Nucleotide mutations1	ORF1a	ORF1b	S	ORF3a	E	M	ORF6	ORF7a	ORF7b	ORF8	N	ORF10
P62T0207	GZMU0008	Mild	2(1/1)	C8782T,T28144C,	NA	NA	NA	NA	NA	NA	NA	NA	NA	L84S,	NA	NA
P14S0208	GZMU0042	Severe	5(3/2)	C8782T,C26447G,T28144C,TTTCAT28250GTTCT,C29095T,	NA	NA	NA	NA	S68C,	NA	NA	NA	NA	L84S,D119E & frameshift,	NA	NA
P13T0217	GZMU0095	Severe	2(1/1)	C8782T,T28144C,	NA	NA	NA	NA	NA	NA	NA	NA	NA	L84S,	NA	NA
P13T0214	GZMU0081	Severe	2(1/1)	C8782T,T28144C,	NA	NA	NA	NA	NA	NA	NA	NA	NA	L84S,	NA	NA
P13T0211	GZMU0075	Severe	2(1/1)	C8782T,T28144C,	NA	NA	NA	NA	NA	NA	NA	NA	NA	L84S,	NA	NA
P13T0208	GZMU0048	Severe	2(1/1)	C8782T,T28144C,	NA	NA	NA	NA	NA	NA	NA	NA	NA	L84S,	NA	NA
P13S0208	GZMU0041	Severe	2(1/1)	C8782T,T28144C,	NA	NA	NA	NA	NA	NA	NA	NA	NA	L84S,	NA	NA
P13N0214	GZMU0083	Severe	2(1/1)	C8782T,T28144C,	NA	NA	NA	NA	NA	NA	NA	NA	NA	L84S,	NA	NA
P13N0211	GZMU0078	Severe	2(1/1)	C8782T,T28144C,	NA	NA	NA	NA	NA	NA	NA	NA	NA	L84S,	NA	NA
P13N0208	GZMU0047	Severe	2(1/1)	C8782T,T28144C,	NA	NA	NA	NA	NA	NA	NA	NA	NA	L84S,	NA	NA
P13F0220	GZMU0099	Severe	2(1/1)	C8782T,T28144C,	NA	NA	NA	NA	NA	NA	NA	NA	NA	L84S,	NA	NA
P10T0211	GZMU0074	Severe	2(1/1)	C8782T,T28144C,	NA	NA	NA	NA	NA	NA	NA	NA	NA	L84S,	NA	NA
P10T0208	GZMU0045	Severe	2(1/1)	C8782T,T28144C,	NA	NA	NA	NA	NA	NA	NA	NA	NA	L84S,	NA	NA
P10T0205	GZMU0023	Severe	2(1/1)	C8782T,T28144C,	NA	NA	NA	NA	NA	NA	NA	NA	NA	L84S,	NA	NA
P10S0208	GZMU0039	Severe	2(1/1)	C8782T,T28144C,	NA	NA	NA	NA	NA	NA	NA	NA	NA	L84S,	NA	NA
P10S0205	GZMU0016	Severe	2(1/1)	C8782T,T28144C,	NA	NA	NA	NA	NA	NA	NA	NA	NA	L84S,	NA	NA
P10N0211	GZMU0077	Severe	2(1/1)	C8782T,T28144C,	NA	NA	NA	NA	NA	NA	NA	NA	NA	L84S,	NA	NA
P10N0208	GZMU0044	Severe	2(1/1)	C8782T,T28144C,	NA	NA	NA	NA	NA	NA	NA	NA	NA	L84S,	NA	NA
P10N0205	GZMU0024	Severe	2(1/1)	C8782T,T28144C,	NA	NA	NA	NA	NA	NA	NA	NA	NA	L84S,	NA	NA
P10A0208	GZMU0046	Severe	2(1/1)	C8782T,T28144C,	NA	NA	NA	NA	NA	NA	NA	NA	NA	L84S,	NA	NA
P08F0226	GZMU0117	Severe	5(2/3)	T3160C,G6819T,C17373T,C21711T,G29527A,	S2185I,	NA	S50L,	NA	NA	NA	NA	NA	NA	NA	NA	NA
P08F0220	GZMU0101	Severe	5(2/3)	T3160C,G6819T,C17373T,C21711T,G29527A,	S2185I,	NA	S50L,	NA	NA	NA	NA	NA	NA	NA	NA	NA
P08F0217	GZMU0092	Severe	4(2/2)	G6819T,C17373T,C28854T,G29527A,	S2185I,	NA	NA	NA	NA	NA	NA	NA	NA	S194L,	NA	NA
P08F0211	GZMU0079	Severe	4(2/2)	G6819T,C17373T,C28854T,G29527A,	S2185I,	NA	NA	NA	NA	NA	NA	NA	NA	S194L,	NA	NA
P06S0208	GZMU0037	Severe	2(1/1)	C3037T,A23403G,	NA	NA	D614G,	NA	NA	NA	NA	NA	NA	NA	NA	NA
P01T0129	GZMU0051	Severe	1(1/0)	C21707T,	NA	NA	H49Y,	NA	NA	NA	NA	NA	NA	NA	NA	NA
P01N0207	GZMU0010	Severe	1(1/0)	C21707T,	NA	NA	H49Y,	NA	NA	NA	NA	NA	NA	NA	NA	NA
P01N0201	GZMU0033	Severe	1(1/0)	C21707T,	NA	NA	H49Y,	NA	NA	NA	NA	NA	NA	NA	NA	NA
P01N0129	GZMU0052	Severe	1(1/0)	C21707T,	NA	NA	H49Y,	NA	NA	NA	NA	NA	NA	NA	NA	NA
P01F0201	GZMU0035	Severe	1(1/0)	C21707T,	NA	NA	H49Y,	NA	NA	NA	NA	NA	NA	NA	NA	NA
P01A0207	GZMU0003	Severe	1(1/0)	C21707T,	NA	NA	H49Y,	NA	NA	NA	NA	NA	NA	NA	NA	NA
P01A0129	GZMU0054	Severe	1(1/0)	C21707T,	NA	NA	H49Y,	NA	NA	NA	NA	NA	NA	NA	NA	NA
1 Mutations exist in non-UTR region
Position	Reference allele	Alternative allele	Gene	Biological effect	Novel variant	Sample ID	Patient ID
3037	C	T	orf1a	synonymous variant	Y	P06S0208	P06
3160	T	C	orf1a	synonymous variant	Y	P08F0226,P08F0220	P08
6819	G	T	orf1a	non-synonymous variant	Y	P08F0226,P08F0220,P08F0211,P08F0217	P08
8782	C	T	orf1a	synonymous variant	Y	P10T0208,P13F0220,P14S0208,P13T0217,P10N0211,P62T0207,P13T0214,P10A0208,P10T0211,P13T0208,P10T0205,P10S0208,P10N0205,P10N0208,P13S0208,P10S0205,P13N0211,P13T0211,P13N0214,P13N0208	P10,P13,P14,P62
17373	C	T	orf1b	synonymous variant	Y	P08F0226,P08F0220,P08F0211,P08F0217	P08
21707	C	T	S	non-synonymous variant	Y	P01N0129,P01N0201,P01T0129,P01N0207,P01A0207,P01A0129,P01F0201	P01
21711	C	T	S	non-synonymous variant	Y	P08F0226,P08F0220	P08
23403	A	G	S	non-synonymous variant	Y	P06S0208	P06
26447	C	G	E	non-synonymous variant	Y	P14S0208	P14
28144	T	C	orf8	non-synonymous variant	Y	P13F0220,P14S0208,P10T0208,P13T0217,P10N0211,P62T0207,P13T0214,P10A0208,P10T0211,P10T0205,P10S0208,P13T0208,P10N0205,P10N0208,P10S0205,P13S0208,P13N0211,P13T0211,P13N0214,P13N0208	P13,P14,P10,P62
28250	TTTCAT	GTTCT	orf8	non-synonymous variant & frameshift variant	N	P14S0208	P14
28854	C	T	N	non-synonymous variant	Y	P08F0211,P08F0217	P08
29095	C	T	N	synonymous variant	Y	P14S0208	P14
29527	G	A	N	synonymous variant	Y	P08F0226,P08F0220,P08F0211,P08F0217	P08
