## Supplemental Table S3 for "Intra-host Variation and Evolutionary Dynamics of SARS-CoV-2 Population in COVID-19 Patients"

### Sheet: Table S3
Position	Reference allele	Alternative allele	Gene	Biological effect	ISNV	Patient ID	Shared Number	Exist in GZMU SNP	Exist in GISAID SNP1	Representative GISAID ID
391	A	T	orf1a	synonymous variant	A391T	P08	1	N	N	NA
1127	G	A	orf1a	nonsynonymous variant	G1127A	P08	1	N	N	NA
1185	C	T	orf1a	nonsynonymous variant	C1185T	P13	1	N	N	NA
1274	G	T	orf1a	nonsynonymous variant	G1274T	P08	1	N	N	NA
1688	A	T	orf1a	nonsynonymous variant	A1688T	P62	1	N	N	NA
2275	A	G	orf1a	synonymous variant	A2275G	P08	1	N	N	NA
2885	G	A	orf1a	nonsynonymous variant	G2885A	P13	1	N	N	NA
3160	T	C	orf1a	synonymous variant	T3160C	P08	1	Y	Y	EPI_ISL_424231
3626	A	C	orf1a	nonsynonymous variant	A3626C	P01	1	N	N	NA
4776	C	T	orf1a	nonsynonymous variant	C4776T	P08	1	N	N	NA
5296	C	T	orf1a	synonymous variant	C5296T	P08	1	N	N	NA
5544	C	T	orf1a	nonsynonymous variant	C5544T	P08	1	N	Y	EPI_ISL_426968,EPI_ISL_419187
5903	G	A	orf1a	nonsynonymous variant	G5903A	P08	1	N	N	NA
7865	G	T	orf1a	nonsynonymous variant	G7865T	P01	1	N	N	NA
9463	G	A	orf1a	synonymous variant	G9463A	P08	1	N	N	NA
10376	C	A	orf1a	nonsynonymous variant	C10376A	P01	1	N	N	NA
10615	C	T	orf1a	synonymous variant	C10615T	P01	1	N	Y	EPI_ISL_429585,EPI_ISL_423461
10785	A	G	orf1a	nonsynonymous variant	A10785G	P14	1	N	N	NA
10818	C	T	orf1a	nonsynonymous variant	C10818T	P13	1	N	Y	EPI_ISL_448593,EPI_ISL_448620
10833	C	T	orf1a	nonsynonymous variant	C10833T	P13	1	N	N	NA
11083	G	T	orf1a	nonsynonymous variant	G11083T	P01,P08,P10,	3	N	Y	EPI_ISL_447921,EPI_ISL_448000
13726	G	A	orf1b	nonsynonymous variant	G13726A	P08	1	N	N	NA
14125	A	G	orf1b	nonsynonymous variant	A14125G	P01	1	N	N	NA
15126	C	T	orf1b	synonymous variant	C15126T	P08	1	N	N	NA
16936	C	T	orf1b	nonsynonymous variant	C16936T	P13	1	N	N	NA
17502	C	T	orf1b	synonymous variant	C17502T	P13	1	N	Y	EPI_ISL_439511,EPI_ISL_431782
20245	A	G	orf1b	nonsynonymous variant	A20245G	P08	1	N	N	NA
20402	C	T	orf1b	nonsynonymous variant	C20402T	P10	1	N	Y	EPI_ISL_444946,EPI_ISL_434459
21711	C	T	S	nonsynonymous variant	C21711T	P01,P08,P10,	3	Y	Y	EPI_ISL_426677,EPI_ISL_424352
21717	A	G	S	nonsynonymous variant	A21717G	P01	1	N	N	NA
24696	A	G	S	nonsynonymous variant	A24696G	P01	1	N	N	NA
25163	C	A	S	nonsynonymous variant	C25163A	P08	1	N	N	NA
25444	G	A	orf3a	nonsynonymous variant	G25444A	P08	1	N	N	NA
25681	G	A	orf3a	nonsynonymous variant	G25681A	P08	1	N	N	NA
27282	G	A	orf6	stop gained	G27282A	P08	1	N	N	NA
27817	T	G	orf7b	nonsynonymous variant	T27817G	P08	1	N	N	NA
28345	T	A	N	synonymous variant	T28345A	P08	1	N	N	NA
28708	C	T	N	synonymous variant	C28708T	P13	1	N	Y	EPI_ISL_448176,EPI_ISL_448278
28854	C	T	N	nonsynonymous variant	C28854T	P08	1	Y	Y	EPI_ISL_447906,EPI_ISL_447907
29386	C	A	N	nonsynonymous variant	C29386A	P08	1	N	N	NA
1 Public SNP supported by more than one sample ; https://bigd.big.ac.cn/ncov/variation/annotation
