## Supplemental Table S5 for "Intra-host Variation and Evolutionary Dynamics of SARS-CoV-2 Population in COVID-19 Patients"

### Sheet: TableS5
ID	Diversity
P01A0129	2.25129
P01A0207	3.16664
P01F0201	2.82397
P01N0129	0.540722
P01N0201	0.801909
P01N0207	0
P01T0129	0
P06S0208	0
P08F0211	3.91058
P08F0217	3.94896
P08F0220	6.12344
P08F0226	6.63864
P10A0208	0.772941
P10N0205	0
P10N0208	0
P10N0211	0
P10S0205	0
P10S0208	0
P10T0205	0
P10T0208	0.427326
P10T0211	0
P13F0220	0.928327
P13N0208	0.425521
P13N0211	0.497112
P13N0214	0.222163
P13S0208	0.456691
P13T0208	0.431053
P13T0211	0.162195
P13T0214	0.140796
P13T0217	0.250836
P14S0208	0.516935
P62T0207	0.220515
