## Supplemental Table S6 for "Intra-host Variation and Evolutionary Dynamics of SARS-CoV-2 Population in COVID-19 Patients"

### Sheet: Table S6
ID1	ID2	L1 distance
P01A0207	P01A0129	1.79
P01F0201	P01A0129	0.77
P01N0129	P01A0129	2.39
P01N0201	P01A0129	2.73
P01N0207	P01A0129	2.16
P01T0129	P01A0129	2.21
P06S0208	P01A0129	8.11
P10N0205	P01A0129	8.15
P10N0208	P01A0129	8.14
P10N0211	P01A0129	8.19
P10S0205	P01A0129	8.14
P10S0208	P01A0129	8.13
P10T0205	P01A0129	8.14
P10T0208	P01A0129	8.37
P10T0211	P01A0129	8.19
P13N0208	P01A0129	8.36
P13N0211	P01A0129	8.41
P13N0214	P01A0129	8.26
P13S0208	P01A0129	8.52
P13T0208	P01A0129	8.49
P13T0211	P01A0129	8.19
P13T0214	P01A0129	8.29
P13T0217	P01A0129	8.31
P14S0208	P01A0129	14.45
P62T0207	P01A0129	8.19
P01F0201	P01A0207	1.08
P01N0129	P01A0207	3.58
P01N0201	P01A0207	3.92
P01N0207	P01A0207	3.33
P01T0129	P01A0207	3.4
P06S0208	P01A0207	9.28
P10N0205	P01A0207	9.32
P10N0208	P01A0207	9.29
P10N0211	P01A0207	9.34
P10S0205	P01A0207	9.33
P10S0208	P01A0207	9.32
P10T0205	P01A0207	9.31
P10T0208	P01A0207	9.52
P10T0211	P01A0207	9.34
P13N0208	P01A0207	9.51
P13N0211	P01A0207	9.56
P13N0214	P01A0207	9.41
P13S0208	P01A0207	9.69
P13T0208	P01A0207	9.66
P13T0211	P01A0207	9.34
P13T0214	P01A0207	9.44
P13T0217	P01A0207	9.46
P14S0208	P01A0207	15.6
P62T0207	P01A0207	9.38
P01N0129	P01F0201	2.9
P01N0201	P01F0201	3.24
P01N0207	P01F0201	2.67
P01T0129	P01F0201	2.7
P06S0208	P01F0201	8.64
P10N0205	P01F0201	8.66
P10N0208	P01F0201	8.65
P10N0211	P01F0201	8.7
P10S0205	P01F0201	8.65
P10S0208	P01F0201	8.66
P10T0205	P01F0201	8.65
P10T0208	P01F0201	8.88
P10T0211	P01F0201	8.7
P13N0208	P01F0201	8.85
P13N0211	P01F0201	8.9
P13N0214	P01F0201	8.77
P13S0208	P01F0201	9.01
P13T0208	P01F0201	9.02
P13T0211	P01F0201	8.7
P13T0214	P01F0201	8.8
P13T0217	P01F0201	8.82
P14S0208	P01F0201	14.96
P62T0207	P01F0201	8.72
P01N0201	P01N0129	0.34
P01N0207	P01N0129	0.37
P01T0129	P01N0129	0.32
P06S0208	P01N0129	6.36
P10N0205	P01N0129	6.34
P10N0208	P01N0129	6.33
P10N0211	P01N0129	6.28
P10S0205	P01N0129	6.37
P10S0208	P01N0129	6.36
P10T0205	P01N0129	6.35
P10T0208	P01N0129	6.58
P10T0211	P01N0129	6.3
P13N0208	P01N0129	6.59
P13N0211	P01N0129	6.62
P13N0214	P01N0129	6.45
P13S0208	P01N0129	6.79
P13T0208	P01N0129	6.82
P13T0211	P01N0129	6.46
P13T0214	P01N0129	6.38
P13T0217	P01N0129	6.4
P14S0208	P01N0129	12.58
P62T0207	P01N0129	6.4
P01N0207	P01N0201	0.71
P01T0129	P01N0201	0.66
P06S0208	P01N0201	6.66
P10N0205	P01N0201	6.64
P10N0208	P01N0201	6.63
P10N0211	P01N0201	6.58
P10S0205	P01N0201	6.67
P10S0208	P01N0201	6.66
P10T0205	P01N0201	6.65
P10T0208	P01N0201	6.88
P10T0211	P01N0201	6.6
P13N0208	P01N0201	6.89
P13N0211	P01N0201	6.92
P13N0214	P01N0201	6.75
P13S0208	P01N0201	7.09
P13T0208	P01N0201	7.12
P13T0211	P01N0201	6.76
P13T0214	P01N0201	6.68
P13T0217	P01N0201	6.7
P14S0208	P01N0201	12.88
P62T0207	P01N0201	6.7
P01T0129	P01N0207	0.17
P06S0208	P01N0207	6.05
P10N0205	P01N0207	6.07
P10N0208	P01N0207	6.08
P10N0211	P01N0207	6.09
P10S0205	P01N0207	6.08
P10S0208	P01N0207	6.07
P10T0205	P01N0207	6.06
P10T0208	P01N0207	6.39
P10T0211	P01N0207	6.07
P13N0208	P01N0207	6.3
P13N0211	P01N0207	6.31
P13N0214	P01N0207	6.18
P13S0208	P01N0207	6.48
P13T0208	P01N0207	6.51
P13T0211	P01N0207	6.15
P13T0214	P01N0207	6.19
P13T0217	P01N0207	6.21
P14S0208	P01N0207	12.39
P62T0207	P01N0207	6.17
P06S0208	P01T0129	6.16
P10N0205	P01T0129	6.14
P10N0208	P01T0129	6.13
P10N0211	P01T0129	6.08
P10S0205	P01T0129	6.15
P10S0208	P01T0129	6.16
P10T0205	P01T0129	6.15
P10T0208	P01T0129	6.36
P10T0211	P01T0129	6.1
P13N0208	P01T0129	6.35
P13N0211	P01T0129	6.4
P13N0214	P01T0129	6.25
P13S0208	P01T0129	6.57
P13T0208	P01T0129	6.62
P13T0211	P01T0129	6.26
P13T0214	P01T0129	6.14
P13T0217	P01T0129	6.2
P14S0208	P01T0129	12.36
P62T0207	P01T0129	6.18
P10N0205	P06S0208	8.02
P10N0208	P06S0208	7.99
P10N0211	P06S0208	8
P10S0205	P06S0208	8.01
P10S0208	P06S0208	8
P10T0205	P06S0208	8.01
P10T0208	P06S0208	8.3
P10T0211	P06S0208	8.02
P13N0208	P06S0208	8.21
P13N0211	P06S0208	8.26
P13N0214	P06S0208	8.07
P13S0208	P06S0208	8.39
P13T0208	P06S0208	8.36
P13T0211	P06S0208	8.04
P13T0214	P06S0208	8.1
P13T0217	P06S0208	8.12
P14S0208	P06S0208	14.3
P62T0207	P06S0208	8.06
P08F0217	P08F0211	0.33
P08F0220	P08F0211	3.45
P08F0226	P08F0211	4.03
P10N0205	P08F0211	14.43
P10N0208	P08F0211	14.42
P10N0211	P08F0211	14.37
P10S0205	P08F0211	14.42
P10S0208	P08F0211	14.43
P10T0205	P08F0211	14.42
P10T0208	P08F0211	14.75
P10T0211	P08F0211	14.45
P13N0208	P08F0211	14.62
P13N0211	P08F0211	14.67
P13N0214	P08F0211	14.52
P13S0208	P08F0211	14.76
P13T0208	P08F0211	14.79
P13T0211	P08F0211	14.47
P13T0214	P08F0211	14.51
P13T0217	P08F0211	14.57
P14S0208	P08F0211	20.75
P62T0207	P08F0211	14.51
P08F0220	P08F0217	3.26
P08F0226	P08F0217	3.96
P10N0205	P08F0217	14.62
P10N0208	P08F0217	14.63
P10N0211	P08F0217	14.58
P10S0205	P08F0217	14.63
P10S0208	P08F0217	14.62
P10T0205	P08F0217	14.61
P10T0208	P08F0217	14.96
P10T0211	P08F0217	14.64
P13N0208	P08F0217	14.85
P13N0211	P08F0217	14.88
P13N0214	P08F0217	14.73
P13S0208	P08F0217	14.99
P13T0208	P08F0217	14.98
P13T0211	P08F0217	14.66
P13T0214	P08F0217	14.72
P13T0217	P08F0217	14.78
P14S0208	P08F0217	20.96
P62T0207	P08F0217	14.72
P08F0226	P08F0220	1.66
P10N0205	P08F0220	16.26
P10N0208	P08F0220	16.25
P10N0211	P08F0220	16.14
P10S0205	P08F0220	16.27
P10S0208	P08F0220	16.28
P10T0205	P08F0220	16.27
P10T0208	P08F0220	16.52
P10T0211	P08F0220	16.24
P13N0208	P08F0220	16.45
P13N0211	P08F0220	16.48
P13N0214	P08F0220	16.33
P13S0208	P08F0220	16.61
P13T0208	P08F0220	16.62
P13T0211	P08F0220	16.3
P13T0214	P08F0220	16.28
P13T0217	P08F0220	16.34
P14S0208	P08F0220	22.52
P62T0207	P08F0220	16.32
P10N0205	P08F0226	16.44
P10N0208	P08F0226	16.45
P10N0211	P08F0226	16.34
P10S0205	P08F0226	16.45
P10S0208	P08F0226	16.46
P10T0205	P08F0226	16.45
P10T0208	P08F0226	16.72
P10T0211	P08F0226	16.44
P13N0208	P08F0226	16.65
P13N0211	P08F0226	16.68
P13N0214	P08F0226	16.53
P13S0208	P08F0226	16.77
P13T0208	P08F0226	16.82
P13T0211	P08F0226	16.5
P13T0214	P08F0226	16.48
P13T0217	P08F0226	16.54
P14S0208	P08F0226	22.72
P62T0207	P08F0226	16.5
P10N0205	P10A0208	1
P10N0208	P10A0208	0.99
P10N0211	P10A0208	1.02
P10S0205	P10A0208	1.03
P10S0208	P10A0208	1.02
P10T0205	P10A0208	1.01
P10T0208	P10A0208	1.4
P10T0211	P10A0208	0.96
P13N0208	P10A0208	1.21
P13N0211	P10A0208	1.24
P13N0214	P10A0208	1.07
P13S0208	P10A0208	1.39
P13T0208	P10A0208	1.36
P13T0211	P10A0208	1.04
P13T0214	P10A0208	1.08
P13T0217	P10A0208	1.06
P14S0208	P10A0208	7.36
P62T0207	P10A0208	1.06
P10N0208	P10N0205	0.03
P10N0211	P10N0205	0.14
P10S0205	P10N0205	0.03
P10S0208	P10N0205	0.02
P10T0205	P10N0205	0.01
P10T0208	P10N0205	0.52
P10T0211	P10N0205	0.04
P13N0208	P10N0205	0.29
P13N0211	P10N0205	0.32
P13N0214	P10N0205	0.19
P13S0208	P10N0205	0.47
P13T0208	P10N0205	0.5
P13T0211	P10N0205	0.14
P13T0214	P10N0205	0.2
P13T0217	P10N0205	0.18
P14S0208	P10N0205	6.48
P62T0207	P10N0205	0.12
P10N0211	P10N0208	0.13
P10S0205	P10N0208	0.04
P10S0208	P10N0208	0.03
P10T0205	P10N0208	0.02
P10T0208	P10N0208	0.51
P10T0211	P10N0208	0.05
P13N0208	P10N0208	0.26
P13N0211	P10N0208	0.31
P13N0214	P10N0208	0.16
P13S0208	P10N0208	0.46
P13T0208	P10N0208	0.49
P13T0211	P10N0208	0.13
P13T0214	P10N0208	0.19
P13T0217	P10N0208	0.17
P14S0208	P10N0208	6.47
P62T0207	P10N0208	0.13
P10S0205	P10N0211	0.17
P10S0208	P10N0211	0.16
P10T0205	P10N0211	0.15
P10T0208	P10N0211	0.46
P10T0211	P10N0211	0.1
P13N0208	P10N0211	0.39
P13N0211	P10N0211	0.42
P13N0214	P10N0211	0.25
P13S0208	P10N0211	0.59
P13T0208	P10N0211	0.62
P13T0211	P10N0211	0.26
P13T0214	P10N0211	0.18
P13T0217	P10N0211	0.2
P14S0208	P10N0211	6.42
P62T0207	P10N0211	0.2
P10S0208	P10S0205	0.01
P10T0205	P10S0205	0.02
P10T0208	P10S0205	0.55
P10T0211	P10S0205	0.07
P13N0208	P10S0205	0.28
P13N0211	P10S0205	0.31
P13N0214	P10S0205	0.2
P13S0208	P10S0205	0.46
P13T0208	P10S0205	0.49
P13T0211	P10S0205	0.15
P13T0214	P10S0205	0.23
P13T0217	P10S0205	0.21
P14S0208	P10S0205	6.51
P62T0207	P10S0205	0.13
P10T0205	P10S0208	0.01
P10T0208	P10S0208	0.54
P10T0211	P10S0208	0.06
P13N0208	P10S0208	0.29
P13N0211	P10S0208	0.32
P13N0214	P10S0208	0.19
P13S0208	P10S0208	0.47
P13T0208	P10S0208	0.48
P13T0211	P10S0208	0.14
P13T0214	P10S0208	0.22
P13T0217	P10S0208	0.2
P14S0208	P10S0208	6.5
P62T0207	P10S0208	0.12
P10T0208	P10T0205	0.53
P10T0211	P10T0205	0.05
P13N0208	P10T0205	0.28
P13N0211	P10T0205	0.31
P13N0214	P10T0205	0.18
P13S0208	P10T0205	0.46
P13T0208	P10T0205	0.49
P13T0211	P10T0205	0.13
P13T0214	P10T0205	0.21
P13T0217	P10T0205	0.19
P14S0208	P10T0205	6.49
P62T0207	P10T0205	0.13
P10T0211	P10T0208	0.48
P13N0208	P10T0208	0.77
P13N0211	P10T0208	0.8
P13N0214	P10T0208	0.63
P13S0208	P10T0208	0.97
P13T0208	P10T0208	1
P13T0211	P10T0208	0.64
P13T0214	P10T0208	0.56
P13T0217	P10T0208	0.58
P14S0208	P10T0208	6.76
P62T0207	P10T0208	0.54
P13N0208	P10T0211	0.31
P13N0211	P10T0211	0.32
P13N0214	P10T0211	0.19
P13S0208	P10T0211	0.51
P13T0208	P10T0211	0.52
P13T0211	P10T0211	0.16
P13T0214	P10T0211	0.16
P13T0217	P10T0211	0.14
P14S0208	P10T0211	6.44
P62T0207	P10T0211	0.14
P13N0208	P13F0220	1.15
P13N0211	P13F0220	1.18
P13N0214	P13F0220	1.01
P13S0208	P13F0220	1.35
P13T0208	P13F0220	1.38
P13T0211	P13F0220	1.02
P13T0214	P13F0220	0.98
P13T0217	P13F0220	0.96
P14S0208	P13F0220	7.26
P62T0207	P13F0220	0.96
P13N0211	P13N0208	0.39
P13N0214	P13N0208	0.14
P13S0208	P13N0208	0.54
P13T0208	P13N0208	0.63
P13T0211	P13N0208	0.23
P13T0214	P13N0208	0.33
P13T0217	P13N0208	0.43
P14S0208	P13N0208	6.73
P62T0207	P13N0208	0.39
P13N0214	P13N0211	0.39
P13S0208	P13N0211	0.47
P13T0208	P13N0211	0.66
P13T0211	P13N0211	0.22
P13T0214	P13N0211	0.36
P13T0217	P13N0211	0.46
P14S0208	P13N0211	6.76
P62T0207	P13N0211	0.44
P13S0208	P13N0214	0.54
P13T0208	P13N0214	0.57
P13T0211	P13N0214	0.21
P13T0214	P13N0214	0.27
P13T0217	P13N0214	0.29
P14S0208	P13N0214	6.59
P62T0207	P13N0214	0.25
P13T0208	P13S0208	0.81
P13T0211	P13S0208	0.41
P13T0214	P13S0208	0.53
P13T0217	P13S0208	0.63
P14S0208	P13S0208	6.93
P62T0207	P13S0208	0.57
P13T0211	P13T0208	0.44
P13T0214	P13T0208	0.52
P13T0217	P13T0208	0.66
P14S0208	P13T0208	6.96
P62T0207	P13T0208	0.58
P13T0214	P13T0211	0.2
P13T0217	P13T0211	0.3
P14S0208	P13T0211	6.6
P62T0207	P13T0211	0.26
P13T0217	P13T0214	0.26
P14S0208	P13T0214	6.52
P62T0207	P13T0214	0.26
P14S0208	P13T0217	6.54
P62T0207	P13T0217	0.24
P62T0207	P14S0208	6.5
