## Supplemental Table S7 for "Intra-host Variation and Evolutionary Dynamics of SARS-CoV-2 Population in COVID-19 Patients"

### Sheet: TableS7
Haplotype of Position 21707 21711 & 21717
	Reads number					Frequency
ID	C-C-A	C-T-A	T-C-A	T-T-A	T-T-G	C-C-A	C-T-A	T-C-A	T-T-A	T-T-G
P01A0129	0	0	2035	191	51	0	0	0.892544	0.0837719	0.0223684
P01A0207	0	0	465	73	152	0	0	0.673913	0.105797	0.22029
P01F0201	0	0	2039	240	227	0	0	0.811381	0.0955034	0.0903303
P01N0129	0	0	30	0	0	0	0	1	0	0
P01N0201	0	0	45	0	0	0	0	1	0	0
P01N0207	0	0	440	0	0	0	0	1	0	0
P01T0129	0	0	152	0	0	0	0	1	0	0
P08F0211	1883	1020	0	0	0	0.643101	0.348361	0	0	0
P08F0217	2447	1661	0	0	0	0.594221	0.403351	0	0	0
P08F0220	497	797	0	0	0	0.382602	0.613549	0	0	0
P08F0226	72	120	0	0	0	0.375	0.625	0	0	0
P10A0208	59	39	0	0	0	0.602041	0.397959	0	0	0
P10F0217	11	5	0	0	0	0.6875	0.3125	0	0	0
P10N0205	693	0	0	0	0	1	0	0	0	0
P10N0208	872	0	0	0	0	0.997712	0	0	0	0
P10N0211	48	0	0	0	0	1	0	0	0	0
P10S0205	1578	0	0	0	0	0.994956	0	0	0	0
P10S0208	578	0	0	0	0	1	0	0	0	0
P10T0205	484	0	0	0	0	1	0	0	0	0
P10T0208	18	0	0	0	0	1	0	0	0	0
P10T0211	134	0	0	0	0	1	0	0	0	0
Haplotype of Position 10818 10833 & 11083
	Reads number				Frequency
ID	C-C-G	C-C-T	C-T-G	T-C-G	C-C-G	C-C-T	C-T-G	T-C-G
P01A0129	29	3	0	0	0.90625	0.09375	0	0
P01A0207	26	11	0	0	0.702703	0.297297	0	0
P01F0201	81	28	0	0	0.743119	0.256881	0	0
P01N0201	4	0	0	0	1	0	0	0
P01N0207	32	0	0	0	1	0	0	0
P01T0129	2	0	0	0	1	0	0	0
P08F0211	226	21	0	0	0.907631	0.0843374	0	0
P08F0217	329	21	0	0	0.94	0.06	0	0
P08F0220	126	28	0	0	0.818182	0.181818	0	0
P08F0226	17	2	0	0	0.894737	0.105263	0	0
P10A0208	7	0	0	0	1	0	0	0
P10N0205	58	0	0	0	1	0	0	0
P10N0208	74	0	0	0	1	0	0	0
P10N0211	2	0	0	0	1	0	0	0
P10S0205	92	0	0	0	1	0	0	0
P10S0208	15	0	0	0	1	0	0	0
P10T0205	44	0	0	0	1	0	0	0
P10T0208	2	0	0	0	1	0	0	0
P10T0211	18	0	0	0	1	0	0	0
P13F0220	5	0	0	0	1	0	0	0
P13N0208	551	9	11	0	0.95993	0.0156794	0.0191638	0
P13N0211	158	0	8	8	0.908046	0	0.045977	0.045977
P13N0214	219	0	0	0	0.99095	0	0	0
P13S0208	134	3	34	0	0.783626	0.0175439	0.19883	0
P13T0208	16	2	0	0	0.888889	0.111111	0	0
P13T0211	235	4	10	0	0.936255	0.0159362	0.0398406	0
P13T0214	14	0	0	0	1	0	0	0
P13T0217	6	0	0	0	1	0	0	0
Haplotype of position 29386 & 29527
	Reads number		Frequency
ID	A-A	C-A	A-A	C-A
P08F0211	112	1857	0.0564232	0.935516
P08F0217	155	2114	0.0680421	0.928007
P08F0220	43	1264	0.0328998	0.9671
P08F0226	0	327	0	0.993921
Haplotype of 5296 & 5544
	Reads number			Frequency
ID	C-C	C-T	T-C	C-C	C-T	T-C
P08F0211	605	0	0	0.996705	0	0
P08F0217	726	0	0	0.997253	0	0
P08F0220	358	57	39	0.788546	0.125551	0.0859031
P08F0226	33	4	2	0.846154	0.102564	0.0512821
